# Evolutionary genomics of a natural *Wolbachia* superinfection in the dengue mosquito *Aedes albopictus*

**DOI:** 10.64898/2026.06.26.734713

**Authors:** Thomas L Schmidt, Julien Martinez, Jonathan P Day, Steven P. Sinkins, John J Welch, Francis M Jiggins

## Abstract

*Aedes albopictus*, an invasive mosquito vector of human pathogens, is naturally infected by two strains of the endosymbiotic bacterium *Wolbachia, w*AlbA and *w*AlbB. Here, we present a comprehensive genomic analysis of these *Wolbachia* strains, their associated plasmids, and host mitochondrial DNA (mtDNA). We observed extensive variation in *Wolbachia* densities—spanning over three orders of magnitude—indicating that infections often exist at extremely low levels and this variation is largely driven by environmental factors. Phylogenetic analyses revealed concordant evolutionary histories among mitochondrial, *Wolbachia*, and plasmid genomes, with no strong evidence for horizontal or paternal transmission. We estimate that the common ancestor of the superinfection existed ∼6,000—9,000 years ago. Patterns of genetic structure and divergence indicate that the subsequent geographical spread of *Wolbachia* has mirrored host population history. Comparative rate analyses revealed that *w*AlbA evolves more slowly than *w*AlbB, consistent with a reduced mutation rate. Despite the close relationship between wAlbB lineages, gene content in this strain is highly variable, with 184 genes exhibiting presence-absence or copy number variation across strains, including genes involved in inducing cytoplasmic incompatibility. Several of these genes reside in repetitive or prophage regions, indicating that transposable elements appear to drive structural genomic variation in *Wolbachia* populations. Together, our results highlight extensive natural diversity within *Wolbachia* populations and provide a foundation for understanding symbiont dynamics in nature and to inform the selection of strains for *Wolbachia*-based vector control programs.
