## Supplementary material for "Evolutionary genomics of a natural *Wolbachia* superinfection in the dengue mosquito *Aedes albopictus*": Tables S1-S5

### Sheet: Table S1
Table S1. Sample metadata. For each Aedes albopictus sample, shows the sampling location, development stage collected and stored, and whether a given genome of the 5 genomes was retained for analysis after filtering.
id	Sampling Location	DevStage collected	DevStage stored	lab-reared?	mtDNA	wAlbA	wAlbB	PWALBA1	PWALBA2	All genomes
China003	China: Guangzhou	larva/pupa	adult	yes	y	y	y	y	y	y
China004	China: Guangzhou	larva/pupa	adult	yes	y	y	y	y	y	y
China008	China: Guangzhou	larva/pupa	adult	yes	y	y	y	y	y	y
China051	China: Guangzhou	larva/pupa	adult	yes	y	y	y	y	y	y
China078	China: Guangzhou	larva/pupa	adult	yes	y	y	y	y	y	y
China098	China: Guangzhou	larva/pupa	adult	yes	y	y	y	y	y	y
China119	China: Guangzhou	larva/pupa	adult	yes	y	y	y	y	y	y
China120	China: Guangzhou	larva/pupa	adult	yes				y	y
China137	China: Guangzhou	larva/pupa	adult	yes	y	y		y	y
China145	China: Guangzhou	larva/pupa	adult	yes	y	y	y	y	y	y
China146	China: Guangzhou	larva/pupa	adult	yes	y	y	y	y	y	y
China177	China: Guangzhou	larva/pupa	adult	yes	y	y	y	y	y	y
China204	China: Guangzhou	larva/pupa	adult	yes	y	y	y	y	y	y
China243	China: Guangzhou	larva/pupa	adult	yes	y	y	y	y	y	y
China246	China: Guangzhou	larva/pupa	adult	yes	y			y	y
Fiji008	Fiji: Nadi	adult	adult	no	y	y	y	y	y	y
Japan004	Japan: Matsuyama	adult	adult	no	y	y	y	y	y	y
Japan005	Japan: Matsuyama	adult	adult	no	y		y	y	y
Japan006	Japan: Matsuyama	adult	adult	no	y	y	y	y	y	y
Japan007	Japan: Matsuyama	adult	adult	no	y	y	y	y	y	y
Japan008	Japan: Matsuyama	adult	adult	no
Japan009	Japan: Matsuyama	adult	adult	no	y	y	y	y	y	y
Japan010	Japan: Matsuyama	adult	adult	no	y	y	y	y	y	y
Japan011	Japan: Matsuyama	adult	adult	no	y	y	y	y	y	y
Japan012	Japan: Matsuyama	adult	adult	no	y	y	y	y	y	y
Japan013	Japan: Matsuyama	adult	adult	no	y	y	y	y	y	y
Japan014	Japan: Matsuyama	adult	adult	no
Japan015	Japan: Matsuyama	adult	adult	no	y	y	y	y	y	y
Malaysia018	Malaysia: Johor	larva	larva	no	y
Malaysia022	Malaysia: Johor	larva	larva	no	y			y	y
Malaysia024	Malaysia: Johor	larva	larva	no	y			y	y
Malaysia029B	Malaysia: Johor	larva	larva	no	y
Malaysia054	Malaysia: Pahang	adult	adult	no	y
Malaysia059	Malaysia: Pahang	adult	adult	no	y		y	y	y
Malaysia061	Malaysia: Pahang	adult	adult	no	y			y	y
Malaysia067	Malaysia: Pahang	adult	adult	no	y	y	y	y	y	y
Malaysia075A	Malaysia: Pahang	adult	adult	no	y
Malaysia076	Malaysia: Pahang	adult	adult	no	y	y	y	y	y	y
Malaysia081	Malaysia: Pahang	adult	adult	no	y	y	y	y	y	y
Malaysia084	Malaysia: Pahang	adult	adult	no	y	y	y	y	y	y
Malaysia088	Malaysia: Pahang	adult	adult	no	y	y	y	y	y	y
Malaysia093	Malaysia: Pahang	adult	adult	no	y	y	y	y	y	y
Malaysia095	Malaysia: Pahang	adult	adult	no	y	y	y	y	y	y
Malaysia102	Malaysia: Johor	larva	larva	no	y		y
Malaysia106	Malaysia: Johor	larva	larva	no	y	y		y	y
PNG001	Papua New Guinea: Madang	egg	adult	yes	y	y	y	y	y	y
PNG002	Papua New Guinea: Madang	egg	adult	yes	y	y	y	y	y	y
PNG004	Papua New Guinea: Madang	egg	adult	yes	y	y	y	y	y	y
PNG008	Papua New Guinea: Madang	egg	adult	yes	y	y	y	y	y	y
PNG028	Papua New Guinea: Madang	egg	adult	yes	y	y	y	y	y	y
PNG029	Papua New Guinea: Madang	egg	adult	yes	y	y	y	y	y	y
PNG034	Papua New Guinea: Madang	egg	adult	yes	y	y	y	y	y	y
PNG036	Papua New Guinea: Madang	egg	adult	yes	y	y	y	y	y	y
PNG105	Papua New Guinea: Madang	egg	adult	yes	y	y	y	y	y	y
PNG108	Papua New Guinea: Madang	egg	adult	yes	y	y	y	y	y	y
PNG109	Papua New Guinea: Madang	egg	adult	yes	y	y	y	y	y	y
PNG358	Papua New Guinea: Madang	egg	adult	yes	y	y	y	y	y	y
PNG361	Papua New Guinea: Madang	egg	adult	yes	y	y	y	y	y	y
PNG364	Papua New Guinea: Madang	egg	adult	yes	y	y	y	y	y	y
PNG367	Papua New Guinea: Madang	egg	adult	yes	y	y	y	y	y	y
SriLanka010B	Sri Lanka: Colombo	larva	larva	no	y
Timor006A	Timor-Leste: Dili	larva	larva	no	y	y		y	y
Timor007A	Timor-Leste: Dili	adult	adult	no	y	y		y	y
Timor039A	Timor-Leste: Dili	adult	adult	no	y	y	y	y	y	y
TSI001	Australia: Torres Strait Islands	adult	adult	no	y	y	y	y	y	y
TSI002	Australia: Torres Strait Islands	adult	adult	no	y		y
TSI003	Australia: Torres Strait Islands	adult	adult	no	y	y	y	y	y	y
TSI004	Australia: Torres Strait Islands	adult	adult	no	y	y	y	y	y	y
TSI005	Australia: Torres Strait Islands	adult	adult	no	y		y
TSI006	Australia: Torres Strait Islands	adult	adult	no	y		y
TSI007	Australia: Torres Strait Islands	adult	adult	no	y	y	y	y	y	y
TSI008	Australia: Torres Strait Islands	adult	adult	no	y	y	y	y	y	y
TSI009	Australia: Torres Strait Islands	adult	adult	no	y	y	y	y	y	y
TSI010	Australia: Torres Strait Islands	adult	adult	no	y	y	y	y	y	y
TSI011	Australia: Torres Strait Islands	adult	adult	no	y	y	y	y	y	y
TSI012	Australia: Torres Strait Islands	adult	adult	no	y	y	y	y	y	y
TSI013	Australia: Torres Strait Islands	adult	adult	no	y	y	y	y	y	y
TSI014	Australia: Torres Strait Islands	adult	adult	no	y	y	y	y	y	y
TSI015	Australia: Torres Strait Islands	adult	adult	no	y	y	y	y	y	y
TSI016B	Australia: Torres Strait Islands	adult	adult	no	y		y
Vanuatu007B	Vanuatu: Port Vila	egg	adult	yes	y		y
Vietnam002	Vietnam: Ho Chi Minh City	adult	adult	no	y
Vietnam004	Vietnam: Ho Chi Minh City	adult	adult	no	y	y	y	y	y	y
Vietnam005	Vietnam: Ho Chi Minh City	adult	adult	no	y
Vietnam006	Vietnam: Ho Chi Minh City	adult	adult	no	y			y
Vietnam007B	Vietnam: Ho Chi Minh City	adult	adult	no	y
Vietnam008	Vietnam: Ho Chi Minh City	adult	adult	no	y	y	y	y	y	y
Vietnam009	Vietnam: Ho Chi Minh City	adult	adult	no	y
Vietnam011	Vietnam: Ho Chi Minh City	adult	adult	no	y
Vietnam019	Vietnam: Ho Chi Minh City	adult	adult	no	y			y
Vietnam028	Vietnam: Ho Chi Minh City	adult	adult	no	y
Vietnam030	Vietnam: Ho Chi Minh City	adult	adult	no	y
Vietnam031	Vietnam: Ho Chi Minh City	adult	adult	no	y		y
Vietnam032	Vietnam: Ho Chi Minh City	larva	larva	no	y		y

### Sheet: Table S2
Table S2. Evolutionary rates. For each class of site, shows the number of sites analysed and the short-term evolutionary rate.
Site class	No. sites	Median rate (substitutions/site/gen)	95% credible interval of rate
wAlbA 1st	231108	8.7522e-09	3.79x10 -9, 1.34x10 -8
wAlbA 2nd	231083	7.5131e-09	3.31x10 -9, 1.16x10 -8
wAlbA 3rd	231126	8.4935e-09	3.91x10 -9, 1.33x10 -8
wAlbA non-coding	104801	4.7885e-09	4.00x10 -12, 1.51x10 -8
wAlbB 1st	247240	1.0916e-08	4.55x10 -9, 1.78x10 -8
wAlbB 2nd	247233	2.5428e-08	1.19x10 -8, 3.83x10 -8
wAlbB 3rd	247320	2.1013e-08	9.52x10 -9, 3.13x10 -8
wAlbB non-coding	155014	2.8252e-08	1.31x10 -8, 4.21x10 -8
MT 1st	3130	2.6293e-08	5.38x10 -9, 5.29x10 -8
MT 2nd	3128	3.4477e-08	1.70x10 -8, 5.31x10 -8
MT 3rd	3119	3.4208e-07	1.45x10 -7, 5.55x10 -7
MT non-coding	2588	1.7288e-07	7.06x10 -8, 2.94x10 -7
PWALBA1 1st	5600	1.4658e-06	7.01x10 -7, 2.28x10 -6
PWALBA1 2nd	5600	1.3845e-07	2.97x10 -8, 2.81x10 -7
PWALBA1 3rd	5599	7.7586e-07	3.33x10 -7, 1.26x10 -6
PWALBA1 non-coding	880	8.9555e-09	2.07x10 -10, 2.24x10 -8
PWALBA2 1st	4139	9.1843e-09	3.05x10 -10, 2.35x10 -8
PWALBA2 2nd	4137	9.2679e-09	5.90x10 -11, 2.29x10 -8
PWALBA2 3rd	4138	2.7988e-08	8.72x10 -12, 8.66x10 -8
PWALBA2 non-coding	2075	3.1453e-08	5.41x10 -9, 6.47x10 -8

### Sheet: Table S3
Table S3. wAlbB gene content. See Figure 6A for heatmap details.
Product	Locus tag	Sequencing depth per gene and per samples
serine hydroxymethyltransferase	DEJ70_00030
glycine zipper family protein	DEJ70_00160
isoprenoid biosynthesis protein ElbB	DEJ70_00165
hypothetical protein	DEJ70_00260
tRNA-Arg	DEJ70_00370
succinate--CoA ligase subunit alpha	DEJ70_00505
5-aminolevulinate synthase	DEJ70_00605
ATP-dependent protease subunit HslV	DEJ70_00700
phage portal protein	DEJ70_00845
phage portal protein	DEJ70_00855
hypothetical protein	DEJ70_00860
hypothetical protein	DEJ70_00865
hypothetical protein	DEJ70_00880
hypothetical protein	DEJ70_00900
CADD family putative folate metabolism protein	DEJ70_01010
hypothetical protein	DEJ70_01225
helicase DnaB	DEJ70_01230
2-nitropropane dioxygenase	DEJ70_01580
NADH-quinone oxidoreductase subunit D	DEJ70_01590
hypothetical protein	DEJ70_01615
cell division protein FtsZ	DEJ70_01675
tRNA-Leu	DEJ70_01730
30S ribosomal protein S12	DEJ70_01765
tRNA dihydrouridine synthase DusB	DEJ70_01825
ankyrin repeat domain-containing protein	DEJ70_01900
succinate dehydrogenase flavoprotein subunit	DEJ70_01955
tRNA-Asn	DEJ70_02035
50S ribosomal protein L20	DEJ70_02065
hypothetical protein	DEJ70_02295
type IV secretion system protein VirB2	DEJ70_02300
ATP-dependent metallopeptidase FtsH/Yme1/Tma family protein	DEJ70_02510
hypothetical protein	DEJ70_02610
hypothetical protein	DEJ70_02750
cifB	DEJ70_02755
cifA	DEJ70_02760
hypothetical protein	DEJ70_02780-DEJ70_2785
Rpn family recombination-promoting nuclease/putative transposase	DEJ70_02790
transcriptional regulator	DEJ70_02795
DNA repair protein RadC	DEJ70_02800
transposase	DEJ70_02815
type II toxin-antitoxin system RelE/ParE family toxin	DEJ70_02880
hypothetical protein	DEJ70_02895
hypothetical protein	DEJ70_02900
group II intron reverse transcriptase/maturase	DEJ70_02905
hypothetical protein	DEJ70_02915
IS481 family transposase	DEJ70_03055
hypothetical protein	DEJ70_03060
hypothetical protein	DEJ70_03070
multidrug ABC transporter ATP-binding protein	DEJ70_03075
hypothetical protein	DEJ70_03095
dihydroorotase	DEJ70_03230
hypothetical protein	DEJ70_03285
ankyrin repeat domain-containing protein	DEJ70_03290
ribonucleotide-diphosphate reductase subunit beta	DEJ70_03295
outer membrane protein assembly factor BamE	DEJ70_03300
hypothetical protein	DEJ70_03305
methionine--tRNA ligase	DEJ70_03310
nitronate monooxygenase	DEJ70_03325
hypothetical protein	DEJ70_03360
twin-arginine translocase subunit TatC	DEJ70_03365
type I glyceraldehyde-3-phosphate dehydrogenase	DEJ70_03370
hypothetical protein	DEJ70_03375
hypothetical protein	DEJ70_03380
HK97 family phage prohead protease	DEJ70_03395
hypothetical protein	DEJ70_03400
translational GTPase TypA	DEJ70_03415
multifunctional ribose 5-phosphate isomerase B/3-demethylubiquinone-9 3-methyltransferase/2-octaprenyl-6-hydroxy phenol methylase	DEJ70_03510
hypothetical protein	DEJ70_03535
transcriptional regulator	DEJ70_03540
hypothetical protein	DEJ70_03815
phage major capsid protein	DEJ70_03825
ankyrin repeat domain-containing protein	DEJ70_03885
hypothetical protein	DEJ70_03895
hypothetical protein	DEJ70_03930
hypothetical protein	DEJ70_03950
DUF3168 domain-containing protein	DEJ70_03955
phage head-tail connector protein	DEJ70_03960
hypothetical protein	DEJ70_03980
N-acetyltransferase	DEJ70_04080
transfer-messenger RNA	DEJ70_04175
phosphopyruvate hydratase	DEJ70_04195
hypothetical protein	DEJ70_04235
transketolase	DEJ70_04315
pyruvate dehydrogenase complex E1 component subunit beta	DEJ70_04440
co-chaperone GroES	DEJ70_04505
gamma carbonic anhydrase family protein	DEJ70_04685
malate dehydrogenase	DEJ70_04790
DNA repair protein RadC	DEJ70_04855
XRE family transcriptional regulator	DEJ70_04860
XRE family transcriptional regulator	DEJ70_04865
phage tail protein	DEJ70_04880
ankyrin repeat domain-containing protein	DEJ70_04885
hypothetical protein	DEJ70_04890
Holliday junction resolvase	DEJ70_04895
hypothetical protein	DEJ70_04900
sigma-70 family RNA polymerase sigma factor	DEJ70_04905
hypothetical protein	DEJ70_04910
hypothetical protein	DEJ70_04915
hypothetical protein	DEJ70_04920
hypothetical protein	DEJ70_04925
hypothetical protein	DEJ70_04930
hypothetical protein	DEJ70_04935
hypothetical protein	DEJ70_04940-DEJ70_4945
tRNA-Val	DEJ70_05460
porphobilinogen synthase	DEJ70_05525
ATP-dependent helicase	DEJ70_05640
16S ribosomal RNA	DEJ70_05705
hypothetical protein	DEJ70_05800
hypothetical protein	DEJ70_05825
ankyrin repeat domain-containing protein	DEJ70_05830
phage tail tape measure protein	DEJ70_05850
phage major tail tube protein	DEJ70_05865
phage tail protein	DEJ70_05870
phage tail protein	DEJ70_05880
hypothetical protein	DEJ70_05885
hypothetical protein	DEJ70_05890
hypothetical protein	DEJ70_05895
DUF4815 domain-containing protein	DEJ70_05900
IMP dehydrogenase	DEJ70_05925
2-oxoglutarate dehydrogenase E1 component	DEJ70_05990
hypothetical protein	DEJ70_06005
hypothetical protein	DEJ70_06010
hypothetical protein	DEJ70_06015
hypothetical protein	DEJ70_06160
ABC transporter permease	DEJ70_06180
kinase/pyrophosphorylase	DEJ70_06185
50S ribosomal protein L36	DEJ70_06190
septum formation initiator family protein	DEJ70_06195
hypothetical protein	DEJ70_06205
ATP-dependent DNA helicase RecG	DEJ70_06210
hypothetical protein	DEJ70_06245
DNA ligase	DEJ70_06250
tRNA (N(6)-L-threonylcarbamoyladenosine(37)-C(2))- methylthiotransferase MtaB	DEJ70_06255
P44/Msp2 family outer membrane protein	DEJ70_06260
protein translocase subunit SecD	DEJ70_06290
hydroxymethylbilane synthase	DEJ70_06300
UDP-N-acetylmuramate dehydrogenase	DEJ70_06305
dicarboxylate/amino acidcation symporter	DEJ70_06310
orotate phosphoribosyltransferase	DEJ70_06315
NAD-dependent DNA ligase LigA	DEJ70_06335
hypothetical protein	DEJ70_06355
cell division protein FtsQ	DEJ70_06365
D-alanine--D-alanine ligase	DEJ70_06370
hypothetical protein	DEJ70_06380
ferredoxin family protein	DEJ70_06390
DNA-protecting protein DprA	DEJ70_06395
preprotein translocase subunit SecA	DEJ70_06415
hypothetical protein	DEJ70_06420
porin	DEJ70_06430
DNA recombination protein RmuC	DEJ70_06435
D-alanyl-D-alanine carboxypeptidase	DEJ70_06440
DNA repair protein RadC	DEJ70_06445
hypothetical protein	DEJ70_06455
heme lyase CcmF/NrfE family subunit	DEJ70_06460
hypothetical protein	DEJ70_06465
DNA mismatch repair protein MutS	DEJ70_06470
hypothetical protein	DEJ70_06475
hypothetical protein	DEJ70_06560
aspartate--tRNA ligase	DEJ70_06565
hypothetical protein	DEJ70_06570
major capsid protein E	DEJ70_06645
hypothetical protein	DEJ70_06650
hypothetical protein	DEJ70_06660
hypothetical protein	DEJ70_06665-DEJ70_6670-DEJ70_6675-DEJ70_6680-DEJ70_6685-DEJ70_6690-DEJ70_6695
Rpn family recombination-promoting nuclease/putative transposase	DEJ70_06705
transcriptional regulator	DEJ70_06710
DNA repair protein RadC	DEJ70_06715
hypothetical protein	DEJ70_06720
XRE family transcriptional regulator	DEJ70_06725
XRE family transcriptional regulator	DEJ70_06730
patatin	DEJ70_06735
phospholipase D family protein	DEJ70_06740
NADH-quinone oxidoreductase subunit NuoF	DEJ70_06765
tRNA-Ser	DEJ70_06795
IS110 family transposase	DEJ70_06925
IS110 family transposase	DEJ70_06935
IscS subfamily cysteine desulfurase	DEJ70_06975
patatin	DEJ70_06990
XRE family transcriptional regulator	DEJ70_06995
transcriptional regulator	DEJ70_07000
hypothetical protein	DEJ70_07010
DNA repair protein RadC	DEJ70_07015
transcriptional regulator	DEJ70_07020
low specificity L-threonine aldolase	DEJ70_07070

### Sheet: Table S4
Table S4. SNPs in wAlbB cif genes. Orange colour shows presence of the alternate allele.
Gene	DEJ70_07095	DEJ70_07095	DEJ70_07095	DEJ70_07095	DEJ70_07095	DEJ70_02755
POS	1467424	1468634	1468728	1469048	1469334	560433
Reference allele	T	G	T	C	A	A
Alternate allele (effect)	C (Phe - Leu)	T (Gly - Val)	C (synonymous)	T (Ala - Val)	G (synonymous)	G (synonymous)
FORMAT	GT:AD:DP:GQ:PL	GT:AD:DP:GQ:PL	GT:AD:DP:GQ:PL	GT:AD:DP:GQ:PL	GT:AD:DP:GQ:PL	GT:AD:DP:FT:GQ:PL
China003	0:290,1:291:99:0,1800	0:389,0:389:99:0,1800	0:331,1:332:99:0,1800	1:0,358:358:99:12451,0	0:310,0:310:99:0,1800	0:206,0:206:PASS:99:0,1800
China004	0:548,1:549:99:0,1800	0:608,3:611:99:0,1800	0:525,0:525:99:0,1800	0:621,1:622:99:0,1800	1:0,579:579:99:22893,0	0:524,1:525:PASS:99:0,1800
China008	0:328,0:328:99:0,1800	0:390,0:390:99:0,1800	0:354,0:354:99:0,1800	1:2,385:387:99:14071,0	0:386,4:390:99:0,1800	0:293,0:293:PASS:99:0,1800
China051	0:73,0:73:99:0,1800	0:59,0:59:99:0,1800	0:67,0:67:99:0,1800	0:76,0:76:99:0,1800	0:73,0:73:99:0,1800	0:56,0:56:PASS:99:0,1800
China078	0:1330,2:1332:99:0,1800	0:1311,4:1315:99:0,1800	0:1194,1:1195:99:0,1800	0:1339,6:1345:99:0,1800	0:1391,5:1396:99:0,1800	0:2591,6:2597:PASS:99:0,1800
China098	0:318,0:318:99:0,1800	0:364,1:365:99:0,1800	0:347,1:348:99:0,1800	1:0,344:344:99:13785,0	0:363,2:365:99:0,1800	0:245,0:245:PASS:99:0,1800
China119	0:74,0:74:99:0,1800	0:107,1:108:99:0,1800	0:92,0:92:99:0,1800	0:123,0:123:99:0,1800	0:107,0:107:99:0,1800	0:54,0:54:PASS:99:0,1698
China145	0:147,0:147:99:0,1800	0:243,0:243:99:0,1800	0:226,0:226:99:0,1800	0:187,0:187:99:0,1800	0:165,0:165:99:0,1800	0:331,1:332:PASS:99:0,1800
China146	0:236,0:236:99:0,1800	0:411,1:412:99:0,1800	0:407,2:409:99:0,1800	0:408,0:408:99:0,1800	0:369,1:370:99:0,1800	0:200,1:201:PASS:99:0,1800
China177	0:52,0:52:99:0,1800	0:42,0:42:99:0,1618	0:45,0:45:99:0,1685	0:58,0:58:99:0,1800	0:50,0:50:99:0,1789	0:47,0:47:PASS:99:0,1674
China204	0:50,0:50:99:0,1702	0:53,0:53:99:0,1800	0:48,0:48:99:0,1708	0:56,0:56:99:0,1800	0:62,0:62:99:0,1800	0:38,0:38:PASS:99:0,1325
China243	0:87,0:87:99:0,1800	0:102,0:102:99:0,1800	0:73,0:73:99:0,1800	0:88,0:88:99:0,1800	0:89,0:89:99:0,1800	0:56,0:56:PASS:99:0,1800
Fiji008	0:177,0:177:99:0,1800	1:0,169:169:99:6108,0	0:160,0:160:99:0,1800	0:172,1:173:99:0,1800	0:180,0:180:99:0,1800	0:147,0:147:PASS:99:0,1800
Japan004	0:563,2:565:99:0,1800	0:605,1:606:99:0,1800	0:572,0:572:99:0,1800	0:656,0:656:99:0,1800	0:675,1:676:99:0,1800	0:447,0:447:PASS:99:0,1800
Japan005	0:82,0:82:99:0,1800	0:76,0:76:99:0,1800	0:56,0:56:99:0,1800	0:91,0:91:99:0,1800	0:86,0:86:99:0,1800	0:52,0:52:PASS:99:0,1800
Japan006	0:118,0:118:99:0,1800	0:135,1:136:99:0,1800	0:105,0:105:99:0,1800	0:128,0:128:99:0,1800	0:114,0:114:99:0,1800	0:101,0:101:PASS:99:0,1800
Japan007	0:127,0:127:99:0,1800	0:147,0:147:99:0,1800	0:136,0:136:99:0,1800	0:160,0:160:99:0,1800	0:143,0:143:99:0,1800	0:76,0:76:PASS:99:0,1800
Japan009	0:110,0:110:99:0,1800	0:117,1:118:99:0,1800	0:109,0:109:99:0,1800	0:146,0:146:99:0,1800	0:123,0:123:99:0,1800	0:84,0:84:PASS:99:0,1800
Japan010	0:226,1:227:99:0,1800	0:299,1:300:99:0,1800	0:246,2:248:99:0,1800	0:288,0:288:99:0,1800	0:246,0:246:99:0,1800	0:194,0:194:PASS:99:0,1800
Japan011	0:128,0:128:99:0,1800	0:174,0:174:99:0,1800	0:165,0:165:99:0,1800	0:153,0:153:99:0,1800	0:190,0:190:99:0,1800	0:83,1:84:PASS:99:0,1800
Japan012	0:136,1:137:99:0,1800	0:149,0:149:99:0,1800	0:137,0:137:99:0,1800	0:140,0:140:99:0,1800	0:131,0:131:99:0,1800	0:130,0:130:PASS:99:0,1800
Japan013	0:76,0:76:99:0,1800	0:90,0:90:99:0,1800	0:94,0:94:99:0,1800	0:96,0:96:99:0,1800	0:104,0:104:99:0,1800	0:65,0:65:PASS:99:0,1800
Japan015	0:297,0:297:99:0,1800	0:394,0:394:99:0,1800	0:364,1:365:99:0,1800	0:315,0:315:99:0,1800	0:355,0:355:99:0,1800	0:231,0:231:PASS:99:0,1800
Malaysia059	1:0,252:252:99:8901,0	0:453,0:453:99:0,1800	0:468,0:468:99:0,1800	0:439,0:439:99:0,1800	0:429,1:430:99:0,1800	0:190,1:191:PASS:99:0,1800
Malaysia067	0:51,0:51:99:0,1800	0:44,1:45:99:0,1633	0:41,0:41:99:0,1610	0:57,0:57:99:0,1800	0:57,2:59:99:0,1800	0:33,0:33:PASS:99:0,1354
Malaysia076	0:67,0:67:99:0,1800	0:75,0:75:99:0,1800	0:67,0:67:99:0,1800	0:64,0:64:99:0,1800	0:72,1:73:99:0,1800	0:76,0:76:PASS:99:0,1800
Malaysia081	0:25,0:25:99:0,950	1:0,41:41:99:1512,0	0:33,0:33:99:0,1276	0:28,0:28:99:0,1089	0:47,0:47:99:0,1784	0:17,0:17:PASS:99:0,664
Malaysia084	0:185,0:185:99:0,1800	1:0,257:257:99:9477,0	0:234,1:235:99:0,1800	0:239,0:239:99:0,1800	0:173,1:174:99:0,1800	0:159,0:159:PASS:99:0,1800
Malaysia088	0:40,0:40:99:0,1545	0:31,0:31:99:0,1213	1:0,30:30:99:1187,0	0:38,0:38:99:0,1551	0:39,0:39:99:0,1510	0:21,0:21:PASS:99:0,810
Malaysia093	0:198,0:198:99:0,1800	0:273,0:273:99:0,1800	0:246,1:247:99:0,1800	0:234,1:235:99:0,1800	0:213,0:213:99:0,1800	0:191,0:191:PASS:99:0,1800
Malaysia095	0:495,3:498:99:0,1800	0:631,2:633:99:0,1800	0:584,3:587:99:0,1800	0:598,2:600:99:0,1800	0:507,4:511:99:0,1800	0:402,2:404:PASS:99:0,1800
Malaysia102	0:43,0:43:99:0,1648	1:0,58:58:99:2176,0	0:50,0:50:99:0,1800	0:75,0:75:99:0,1800	0:54,0:54:99:0,1800	0:29,0:29:PASS:99:0,1093
PNG001	0:18,0:18:99:0,650	0:34,0:34:99:0,1245	0:29,0:29:99:0,1075	0:26,0:26:99:0,1040	0:28,0:28:99:0,953	0:19,0:19:PASS:99:0,687
PNG002	0:99,0:99:99:0,1800	0:114,0:114:99:0,1800	0:115,0:115:99:0,1800	0:118,0:118:99:0,1800	0:125,1:126:99:0,1800	0:77,0:77:PASS:99:0,1800
PNG004	0:153,0:153:99:0,1800	0:157,0:157:99:0,1800	0:136,0:136:99:0,1800	0:167,0:167:99:0,1800	0:172,1:173:99:0,1800	0:115,0:115:PASS:99:0,1800
PNG008	0:77,2:79:99:0,1800	0:91,1:92:99:0,1800	0:81,0:81:99:0,1800	0:111,0:111:99:0,1800	0:80,0:80:99:0,1800	0:93,0:93:PASS:99:0,1800
PNG028	0:16,0:16:99:0,586	0:14,0:16:99:0,436	0:23,0:23:99:0,744	0:22,0:22:99:0,680	0:16,0:16:99:0,508	0:18,0:18:PASS:99:0,645
PNG029	0:26,0:26:99:0,1026	0:32,0:32:99:0,1098	0:22,0:22:99:0,817	0:30,0:30:99:0,1049	0:34,1:35:99:0,1128	0:20,0:20:PASS:99:0,767
PNG034	0:83,0:83:99:0,1800	0:137,0:137:99:0,1800	0:107,0:107:99:0,1800	0:138,0:138:99:0,1800	0:137,0:137:99:0,1800	0:81,1:82:PASS:99:0,1800
PNG036	0:103,0:103:99:0,1800	0:132,0:132:99:0,1800	0:122,0:122:99:0,1800	0:143,0:143:99:0,1800	0:121,1:122:99:0,1800	0:48,0:48:PASS:99:0,1716
PNG105	0:152,2:154:99:0,1800	0:192,0:192:99:0,1800	0:163,0:163:99:0,1800	0:217,0:217:99:0,1800	0:212,0:212:99:0,1800	0:99,0:99:PASS:99:0,1800
PNG108	0:397,0:397:99:0,1800	0:386,0:386:99:0,1800	0:380,0:380:99:0,1800	0:397,1:398:99:0,1800	0:391,0:391:99:0,1800	0:315,0:315:PASS:99:0,1800
PNG109	0:178,0:178:99:0,1800	0:175,0:175:99:0,1800	0:163,0:163:99:0,1800	0:165,0:165:99:0,1800	0:165,1:166:99:0,1800	0:123,0:123:PASS:99:0,1800
PNG358	0:44,0:44:99:0,1532	0:41,0:41:99:0,1414	0:34,0:34:99:0,1284	0:34,0:34:99:0,1260	0:33,2:35:99:0,1135	0:15,0:15:PASS:99:0,540
PNG361	0:313,0:313:99:0,1800	0:385,1:386:99:0,1800	0:327,1:328:99:0,1800	0:338,1:339:99:0,1800	0:309,1:310:99:0,1800	0:223,0:223:PASS:99:0,1800
PNG364	0:240,1:241:99:0,1800	0:371,1:372:99:0,1800	0:363,1:364:99:0,1800	0:339,0:339:99:0,1800	0:356,0:356:99:0,1800	0:188,0:188:PASS:99:0,1800
PNG367	0:72,0:72:99:0,1800	0:68,0:68:99:0,1800	0:67,0:67:99:0,1800	0:75,0:75:99:0,1800	0:83,0:83:99:0,1800	0:63,0:63:PASS:99:0,1800
TSI001	0:116,0:116:99:0,1800	0:128,0:128:99:0,1800	0:114,0:114:99:0,1800	0:160,0:160:99:0,1800	0:141,0:141:99:0,1800	0:107,0:107:PASS:99:0,1800
TSI002	0:168,0:168:99:0,1800	0:211,1:212:99:0,1800	0:219,1:220:99:0,1800	0:198,1:199:99:0,1800	0:171,2:173:99:0,1800	0:124,1:125:PASS:99:0,1800
TSI003	0:301,0:301:99:0,1800	0:703,2:705:99:0,1800	0:662,1:663:99:0,1800	0:550,1:551:99:0,1800	0:564,6:570:99:0,1800	0:183,1:184:PASS:99:0,1800
TSI004	0:690,0:690:99:0,1800	0:950,0:950:99:0,1800	0:862,0:862:99:0,1800	0:847,0:847:99:0,1800	0:925,1:926:99:0,1800	1:0,471:472:PASS:99:15829,0
TSI005	0:25,0:25:99:0,877	0:57,0:57:99:0,1800	0:56,0:56:99:0,1800	0:70,0:70:99:0,1800	0:55,0:55:99:0,1800	0:38,0:38:PASS:99:0,1403
TSI006	0:38,0:38:99:0,1381	0:56,0:56:99:0,1800	0:52,0:52:99:0,1800	0:76,0:76:99:0,1800	0:65,0:65:99:0,1800	0:44,0:44:PASS:99:0,1485
TSI007	0:180,0:180:99:0,1800	0:255,1:256:99:0,1800	0:229,1:230:99:0,1800	0:239,0:239:99:0,1800	0:207,0:207:99:0,1800	0:145,0:145:PASS:99:0,1800
TSI008	0:199,0:199:99:0,1800	0:198,0:198:99:0,1800	0:148,1:149:99:0,1800	0:198,0:198:99:0,1800	0:198,0:198:99:0,1800	0:188,1:189:PASS:99:0,1800
TSI009	0:282,0:282:99:0,1800	0:409,0:409:99:0,1800	0:382,0:382:99:0,1800	0:373,1:374:99:0,1800	0:417,0:417:99:0,1800	0:171,0:171:PASS:99:0,1800
TSI010	0:173,0:173:99:0,1800	0:193,0:193:99:0,1800	0:183,0:183:99:0,1800	0:203,0:203:99:0,1800	0:204,0:204:99:0,1800	0:140,0:140:PASS:99:0,1800
TSI011	0:343,0:343:99:0,1800	0:407,1:408:99:0,1800	0:363,0:363:99:0,1800	0:443,2:445:99:0,1800	0:430,1:431:99:0,1800	0:317,0:317:PASS:99:0,1800
TSI012	0:473,0:473:99:0,1800	0:647,0:647:99:0,1800	0:666,1:667:99:0,1800	0:633,0:633:99:0,1800	0:590,2:592:99:0,1800	0:322,1:323:PASS:99:0,1800
TSI013	0:23,0:23:99:0,752	0:40,0:40:99:0,1420	0:42,0:42:99:0,1302	0:42,0:42:99:0,1538	0:28,0:28:99:0,956	0:35,0:35:PASS:99:0,1223
TSI014	0:486,0:486:99:0,1800	0:589,1:590:99:0,1800	0:552,0:552:99:0,1800	0:687,0:687:99:0,1800	0:536,0:536:99:0,1800	0:426,2:428:PASS:99:0,1800
TSI015	0:88,0:88:99:0,1800	0:92,0:92:99:0,1800	0:90,0:90:99:0,1800	0:65,0:65:99:0,1800	0:74,0:74:99:0,1800	0:51,0:51:PASS:99:0,1619
TSI016B	0:63,0:63:99:0,1800	0:84,0:84:99:0,1800	0:89,0:89:99:0,1800	0:96,0:96:99:0,1800	0:87,0:87:99:0,1800	0:59,0:59:PASS:99:0,1800
Timor039A	0:411,0:411:99:0,1800	0:514,1:515:99:0,1800	0:425,1:426:99:0,1800	0:445,1:446:99:0,1800	0:463,1:464:99:0,1800	.:0,0:0:DP_filter:0:0,0
Vanuatu007B	0:68,0:68:99:0,1800	0:62,0:62:99:0,1800	0:41,1:42:99:0,1428	0:75,0:75:99:0,1800	0:59,2:61:99:0,1800	0:50,0:50:PASS:99:0,1800
Vietnam004	1:0,186:186:99:7147,0	0:166,0:166:99:0,1800	0:173,0:173:99:0,1800	0:200,0:200:99:0,1800	0:187,0:187:99:0,1800	0:145,0:145:PASS:99:0,1800
Vietnam008	0:181,0:181:99:0,1800	0:174,0:174:99:0,1800	0:175,0:175:99:0,1800	0:186,0:186:99:0,1800	0:187,0:187:99:0,1800	0:116,1:117:PASS:99:0,1800
Vietnam031	0:82,0:82:99:0,1800	0:97,0:97:99:0,1800	0:70,0:70:99:0,1800	0:100,0:100:99:0,1800	0:93,0:93:99:0,1800	0:61,0:61:PASS:99:0,1800
Vietnam032	1:0,125:125:99:4678,0	0:132,0:132:99:0,1800	0:134,0:134:99:0,1800	0:147,0:147:99:0,1800	0:137,0:137:99:0,1800	0:102,0:102:PASS:99:0,1800
wAlbB_INDO	0:72,0:72:99:0,1800	0:65,1:66:99:0,1800	0:78,0:78:99:0,1800	0:70,0:70:99:0,1800	0:57,0:57:99:0,1775	0:35,0:35:PASS:99:0,1222
wAlbB_USA	0:907,1:908:99:0,1800	0:935,1:936:99:0,1800	0:901,1:902:99:0,1800	0:915,1:916:99:0,1800	0:834,1:835:99:0,1800	0:821,0:821:PASS:99:0,1800

### Sheet: Table S5
Table S5. Kruskal-Wallis test analysising gene-density correlations.
Locus	p-value (Bonferroni significance threshold = 0.00027)
DEJ70_00030	0.407
DEJ70_00160	0.4642
DEJ70_00165	0.4642
DEJ70_00260	0.736
DEJ70_00370	0.3481
DEJ70_00505	0.1228
DEJ70_00605	0.7282
DEJ70_00700	0.2517
DEJ70_00845	0.9605
DEJ70_00855	0.5985
DEJ70_00860	0.5508
DEJ70_00865	0.9902
DEJ70_00880	0.9605
DEJ70_00900	0.2752
DEJ70_01010	0.2959
DEJ70_01225	0.7688
DEJ70_01230	0.7688
DEJ70_01580	0.0383
DEJ70_01590	0.7735
DEJ70_01615	0.134
DEJ70_01675	0.2472
DEJ70_01730	0.0728
DEJ70_01765	0.2513
DEJ70_01825	0.7282
DEJ70_01900	0.9194
DEJ70_01955	0.0665
DEJ70_02035	0.616
DEJ70_02065	0.0449
DEJ70_02295	0.7506
DEJ70_02300	0.5627
DEJ70_02510	0.0572
DEJ70_02610	0.6434
DEJ70_02750	0.2661
DEJ70_02755	0.5127
DEJ70_02760	0.2661
DEJ70_02780	0.5821
DEJ70_02790	0.7701
DEJ70_02795	0.7701
DEJ70_02800	0.7701
DEJ70_02815	0.4721
DEJ70_02880	0.8927
DEJ70_02895	0.0077
DEJ70_02900	0.0063
DEJ70_02905	0.0166
DEJ70_02915	0.5433
DEJ70_03055	0.1734
DEJ70_03060	0.1734
DEJ70_03070	0.2285
DEJ70_03075	0.1901
DEJ70_03095	0.1218
DEJ70_03230	0.3481
DEJ70_03285	0.8453
DEJ70_03290	0.8453
DEJ70_03295	0.4721
DEJ70_03300	0.8453
DEJ70_03305	0.8453
DEJ70_03310	0.9723
DEJ70_03325	0.9723
DEJ70_03360	0.8453
DEJ70_03365	0.8453
DEJ70_03370	0.9723
DEJ70_03375	0.8453
DEJ70_03380	0.8453
DEJ70_03395	0.916
DEJ70_03400	0.916
DEJ70_03415	0.2387
DEJ70_03510	0.8348
DEJ70_03535	0.2606
DEJ70_03540	0.6605
DEJ70_03815	0.9079
DEJ70_03825	0.7075
DEJ70_03885	0.3481
DEJ70_03895	0.3151
DEJ70_03930	0.0365
DEJ70_03950	0.0399
DEJ70_03955	0.0508
DEJ70_03960	0.0603
DEJ70_03980	0.2197
DEJ70_04080	0.7245
DEJ70_04175	0.8836
DEJ70_04195	0.1512
DEJ70_04235	0.4456
DEJ70_04315	0.1282
DEJ70_04440	0.165
DEJ70_04505	0.3662
DEJ70_04685	0.3897
DEJ70_04790	0.1863
DEJ70_04855	0.0151
DEJ70_04860	0.0449
DEJ70_04865	0.0151
DEJ70_04880	0.1381
DEJ70_04885	0.0191
DEJ70_04890	0.0452
DEJ70_04895	0.1175
DEJ70_04900	0.0709
DEJ70_04905	0.1175
DEJ70_04910	0.0837
DEJ70_04915	0.0761
DEJ70_04920	0.1227
DEJ70_04925	0.1227
DEJ70_04930	0.0574
DEJ70_04935	0.0574
DEJ70_04940	0.0238
DEJ70_05460	0.1228
DEJ70_05525	0.0492
DEJ70_05640	0.0563
DEJ70_05705	0.9723
DEJ70_05800	0.2909
DEJ70_05825	0.3253
DEJ70_05830	0.5089
DEJ70_05850	0.3187
DEJ70_05865	0.3184
DEJ70_05870	0.8222
DEJ70_05880	0.716
DEJ70_05885	0.8073
DEJ70_05890	0.3145
DEJ70_05895	0.2024
DEJ70_05900	0.5787
DEJ70_05925	0.6548
DEJ70_05990	0.29
DEJ70_06005	0.7245
DEJ70_06010	0.9885
DEJ70_06015	0.9885
DEJ70_06160	0.1053
DEJ70_06180	0.8864
DEJ70_06185	0.9611
DEJ70_06190	0.2239
DEJ70_06195	0.9611
DEJ70_06205	0.3662
DEJ70_06210	0.9611
DEJ70_06245	0.5628
DEJ70_06250	0.9611
DEJ70_06255	0.9611
DEJ70_06260	0.9611
DEJ70_06290	0.9611
DEJ70_06300	0.9611
DEJ70_06305	0.9611
DEJ70_06310	0.9611
DEJ70_06315	0.9611
DEJ70_06335	0.9611
DEJ70_06355	0.8924
DEJ70_06365	0.2515
DEJ70_06370	0.2515
DEJ70_06380	0.2515
DEJ70_06390	0.2515
DEJ70_06395	0.2515
DEJ70_06415	0.9789
DEJ70_06420	0.2515
DEJ70_06430	0.2515
DEJ70_06435	0.2515
DEJ70_06440	0.2515
DEJ70_06445	0.2515
DEJ70_06455	0.2515
DEJ70_06460	0.2515
DEJ70_06465	0.2515
DEJ70_06470	0.3912
DEJ70_06475	0.2387
DEJ70_06560	0.4072
DEJ70_06565	0.5167
DEJ70_06570	0.4072
DEJ70_06645	0.0239
DEJ70_06650	0.3047
DEJ70_06660	0.2515
DEJ70_06665	0.2515
DEJ70_06705	0.2515
DEJ70_06710	0.2515
DEJ70_06715	0.8873
DEJ70_06720	0.443
DEJ70_06725	0.443
DEJ70_06730	0.443
DEJ70_06735	0.0802
DEJ70_06740	0.5162
DEJ70_06765	0.3305
DEJ70_06795	0.0864
DEJ70_06925	0.9885
DEJ70_06935	0.5914
DEJ70_06975	0.6022
DEJ70_06990	0.2358
DEJ70_06995	0.2598
DEJ70_07000	0.4267
DEJ70_07010	0.2634
DEJ70_07015	0.5718
DEJ70_07020	0.0399
DEJ70_07070	0.603
